# Peripheral Monocyte-Derived Extracellular Vesicles Establish an Immune–Brain Communication Pathway in Alzheimer’s Disease

**DOI:** 10.64898/2026.08.27.747536

**Authors:** Mingjin Wang, Weida Wang, Yanfeng Li, Zhongwu Liu, Louie Semaan, Amy Kemper, Xian Shuang Liu, Li Zhang, Michael Chopp, Zheng Gang Zhang, Yi Zhang

## Abstract

Alzheimer’s disease (AD) is increasingly recognized as a systemic disorder involving both central and peripheral immune dysfunction, yet the mechanisms by which peripheral immune cells influence neurodegeneration remain poorly understood. Here we identify a physiological extracellular vesicle (EV)-mediated route through which peripheral monocytes communicate with neurons and show that AD-associated monocyte remodeling converts this pathway into a mechanism that mediates neuronal injury. Reanalysis of single-cell transcriptomic data revealed pronounced inflammatory and EV-related transcriptional remodeling in circulating monocytes from patients with AD. Using a genetic CD63-based EV tracking mouse, we found that EVs released from peripheral Lyz2-expressing myeloid cells, including monocytes, accessed the healthy brain parenchyma and preferentially associated with neurons. EVs isolated from primary peripheral monocytes of 5xFAD mice were enriched in inflammatory cargo, including IL-1β, and markedly suppressed distal axonal growth. Neutralization of EV-associated IL-1β partially restored axonal growth, identifying IL-1β as an important mediator of EV-induced neuronal injury. Aβ stimulation reproduced key features of this pathogenic EV phenotype in RAW 264.7 macrophage-like cells and induced coordinated metabolic dysfunction and pro-inflammatory activation in primary peripheral monocytes. Moreover, repeated systemic administration of EVs from Aβ-stimulated RAW 264.7 cells accelerated behavioral and cognitive decline and reduced hippocampal synaptic integrity in 5xFAD mice without increasing cerebral amyloid plaque burden. Together, these findings reveal a peripheral monocyte-EV-neuron communication axis that operates under homeostatic conditions and can be redirected toward pathogenic signaling in AD. Targeting this EV-mediated pathway may provide a therapeutic strategy complementary to current Aβ-directed approaches.
