## Supplementary Data 4 for "Peripheral Monocyte-Derived Extracellular Vesicles Establish an Immune–Brain Communication Pathway in Alzheimer’s Disease"

### Sheet: Fig 3g
CD63						CD9						CD81				IL-1β
			70kDa
			55kDa
														70kDa
																			70kDa
														55kDa
			25kDa						25kDa										55kDa
			15kDa						15kDa					25kDa
																			25kDa
														15kDa
																			15kDa

### Sheet: Fig 3h
IL-1β												Caspase-1					NLPR3
	Normal exposure
			70kDa											70kDa
			55kDa											55kDa
					Enhanced exposure																100kDa
																					70kDa
			25kDa				25kDa							25kDa
																					55kDa
			15kDa				15kDa							15kDa
																					25kDa
																					15kDa
p-p65						p65						β-actin
															70kDa
				70kDa					70kDa						55kDa
				55kDa					55kDa
															25kDa
				25kDa					25kDa

### Sheet: Fig 4a
IL-1β												β-actin
	Normal exposure
						Enhanced exposure
				100kDa
				70kDa				70kDa
															70kDa
				55kDa				55kDa
				35kDa				35kDa							55kDa
				25kDa				25kDa
															35kDa
				15kDa				15kDa							25kDa
															15kDa

### Sheet: Fig 5f
			IL-1β										iNOS
																			130kDa
																			100kDa
																			70kDa
									70kDa
																			55kDa
									55kDa
																			25kDa
									25kDa										15kDa
									15kDa
			pSTAT1										STAT1
									100kDa
									70kDa										100kDa
									55kDa										70kDa
									35kDa										55kDa
									25kDa										35kDa
									15kDa
																			25kDa
																			15kDa
			IL-10
									100kDa
																			100kDa
									70kDa
																			70kDa
									55kDa
																			55kDa
									35kDa
																			35kDa
									25kDa
			pSTAT6										STAT6
									100kDa
									70kDa										100kDa
									55kDa										70kDa
									35kDa										55kDa
									25kDa										35kDa
									15kDa
																			25kDa
																			15kDa
		β-actin
									70kDa
									55kDa
									35kDa

### Sheet: Supp Fig 2
GFP													Calnexin												CD63
										100kDa
										70kDa
																						100kDa
										55kDa
																						70kDa												70kDa
										35kDa												55kDa												55kDa
																																		35kDa
																																		25kDa

### Sheet: Supp Fig 4b
	Lysozyme												CD11b												CD3
																																			100kDa
																																			70kDa
										100kDa													100kDa												55kDa
																																			35kDa
										70kDa													70kDa												25kDa
										55kDa													55kDa
										35kDa													35kDa
										25kDa													25kDa
										15kDa
	CCR2												β-actin
										70kDa
										55kDa													70kDa
																							55kDa
										35kDa
										25kDa													35kDa
										15kDa													25kDa
																							15kDa

### Sheet: Supp Fig 5d
CD63						CD9						CD81
			70kDa
									70kDa						70kDa
			55kDa
									55kDa						55kDa
			35kDa
									35kDa						35kDa
			25kDa
									25kDa						25kDa
			15kDa
									15kDa						15kDa
calnexin
			110kDa
			70kDa
			55kDa
			35kDa
			25kDa
			15kDa
